# Translation of numerous upstream open reading frames rather than their products is essential for proliferation of human cells of distinct origin

**DOI:** 10.1101/2025.07.07.663426

**Authors:** Nikita M Shepelev, Elizaveta A Razumova, Alexandr I Lavrov, Stephen J Kiniry, Alexandr M Makaryuk, Renata D Bibisheva, Olga A Dontsova, Pavel V Baranov, Maria P Rubtsova

## Abstract

Upstream open reading frames (uORFs) are a widespread class of translated regions (translons) occurring in 5′ leaders of mRNAs and serving critical roles in post-transcriptional regulation. However, their specific biological activities in human cells remains to be fully elucidated. Here, we conducted a genome-wide CRISPR-Cas9 loss-of-function screen of 978 uORFs identified with ribosome profiling, across human cell lines of distinct origin (HAP1, A549 and HEK293T). A total of 155 uORFs were identified as being essential for cell proliferation. These uORFs showed a high cell-type specificity, with only a few being universally essential. Subsequent analysis has revealed that the primary reason underlying the uORF essentiality is not encoded micropeptides, but rather *cis*-regulatory mechanisms. Moreover, uORFs located within short 5′ UTRs were disproportionately sensitive to frameshift-inducing indels, which frequently lead to the uORF extension and overlap with the coding region (CDS), resulting in translational repression. Finally, by intersecting regions of essential uORF with ClinVar and dbSNP datasets, we identified naturally occurring variants with the potential to disrupt their function and contribute to disease phenotypes. These findings highlight a pervasive and underappreciated layer of translational control in human cells and establish uORFs as critical *cis*-regulatory elements with potential relevance to human health.
