## Supplemental Table 6 for "Translation of numerous upstream open reading frames rather than their products is essential for proliferation of human cells of distinct origin"

### Sheet: Primers
Name	Sequence 5'->3'	Purpose
guCLPX_f1	CACCGTCGGTTCCGAACCCTTTCGC	Cloning. uORF CLPX gRNA#1
guCLPX_r1	AAACGCGAAAGGGTTCGGAACCGAC	Cloning. uORF CLPX gRNA#1
guCLPX_f3	CACCGAACCGAGTCAGCGCGCCTTG	Cloning. uORF CLPX gRNA#3
guCLPX_r3	AAACCAAGGCGCGCTGACTCGGTTC	Cloning. uORF CLPX gRNA#3
guCSE1L_f1	CACCGGCCCCGCGCCTCACCTCGTG	Cloning. uORF CSE1L gRNA#1
guCSE1L_r1	AAACCACGAGGTGAGGCGCGGGGCC	Cloning. uORF CSE1L gRNA#1
guCSE1L_f2	CACCGACCTCGTGGGGATACAGAAA	Cloning. uORF CSE1L gRNA#2
guCSE1L_r2	AAACTTTCTGTATCCCCACGAGGTC	Cloning. uORF CSE1L gRNA#2
guDRG1_f2	CACCGGGAGACAGTGTGGAGGCCAC	Cloning. uORF DRG1 gRNA#2
guDRG1_r2	AAACGTGGCCTCCACACTGTCTCCC	Cloning. uORF DRG1 gRNA#2
guDRG1_f3	CACCGTGTGAAGGGAGACAGTGTGG	Cloning. uORF DRG1 gRNA#3
guDRG1_r3	AAACCCACACTGTCTCCCTTCACAC	Cloning. uORF DRG1 gRNA#3
guDDX23_f1	CACCGGCGACGGCTCCGCGACGTTG	Cloning. uORF DDX23 gRNA#1
guDDX23_r1	AAACCAACGTCGCGGAGCCGTCGCC	Cloning. uORF DDX23 gRNA#1
guDDX23_f2	CACCGGGAAACGGGAAAGATGGCGA	Cloning. uORF DDX23 gRNA#2
guDDX23_r2	AAACTCGCCATCTTTCCCGTTTCCC	Cloning. uORF DDX23 gRNA#2
guNEDD8_f1	CACCGGCAGCGGCGACCGGAGCGGT	Cloning. uORF NEDD8 gRNA#1
guNEDD8_r1	AAACACCGCTCCGGTCGCCGCTGCC	Cloning. uORF NEDD8 gRNA#1
guNEDD8_f2	CACCGGCCCTTGCAGGCAAGAGTGC	Cloning. uORF NEDD8 gRNA#2
guNEDD8_r2	AAACGCACTCTTGCCTGCAAGGGCC	Cloning. uORF NEDD8 gRNA#2
guTMUB2_f1	CACCGCGGGACAACTGGTCTTATCA	Cloning. uORF TMUB2 gRNA#1
guTMUB2_r1	AAACTGATAAGACCAGTTGTCCCGC	Cloning. uORF TMUB2 gRNA#1
guTMUB2_f2	CACCGGACAACTGGTCTTATCACGG	Cloning. uORF TMUB2 gRNA#2
guTMUB2_r2	AAACCCGTGATAAGACCAGTTGTCC	Cloning. uORF TMUB2 gRNA#2
guZBTB17_f1	CACCGATCACGGCCGCGAGAAGGCC	Cloning. uORF ZBTB17 gRNA#1
guZBTB17_r1	AAACGGCCTTCTCGCGGCCGTGATC	Cloning. uORF ZBTB17 gRNA#1
guZBTB17_f2	CACCGGGTGCATCACGGCCGCGAGA	Cloning. uORF ZBTB17 gRNA#2
guZBTB17_r2	AAACTCTCGCGGCCGTGATGCACCC	Cloning. uORF ZBTB17 gRNA#2
guMCRS1_f1	CACCGGACCGTTCCTCCTAGCCCGG	Cloning. uORF MCRS1 gRNA#1
guMCRS1_r1	AAACCCGGGCTAGGAGGAACGGTCC	Cloning. uORF MCRS1 gRNA#1
guMCRS1_f2	CACCGTTCCAAACCACCGGGCTAGG	Cloning. uORF MCRS1 gRNA#2
guMCRS1_r2	AAACCCTAGCCCGGTGGTTTGGAAC	Cloning. uORF MCRS1 gRNA#2
guYIPF3_f2	CACCGCGCGCGGAGTGGGCAAGATG	Cloning. uORF YIPF3 gRNA#2
guYIPF3_r2	AAACCATCTTGCCCACTCCGCGCGC	Cloning. uORF YIPF3 gRNA#2
guYIPF3_f3	CACCGCCTGGACGTCTACCTTCCGG	Cloning. uORF YIPF3 gRNA#3
guYIPF3_r3	AAACCCGGAAGGTAGACGTCCAGGC	Cloning. uORF YIPF3 gRNA#3
guFAM96A_f1	CACCGGCGCGATTGGGACAGTCGCC	Cloning. uORF FAM96A gRNA#1
guFAM96A_r1	AAACGGCGACTGTCCCAATCGCGCC	Cloning. uORF FAM96A gRNA#1
guFAM96A_f2	CACCGTGAGAGACGGTGGCGCGATT	Cloning. uORF FAM96A gRNA#2
guFAM96A_r2	AAACAATCGCGCCACCGTCTCTCAC	Cloning. uORF FAM96A gRNA#2
guPKN1_f1	CACCGGCCAGGGGTCCCCGCGCGGA	Cloning. uORF PKN1 gRNA#1
guPKN1_r1	AAACTCCGCGCGGGGACCCCTGGCC	Cloning. uORF PKN1 gRNA#1
guPKN1_f2	CACCGCGCCAGGGGTCCCCGCGCGG	Cloning. uORF PKN1 gRNA#2
guPKN1_r2	AAACCCGCGCGGGGACCCCTGGCGC	Cloning. uORF PKN1 gRNA#2
guPRPF19_f1	CACCGCTACGCTAGCATCGCTCGGC	Cloning. uORF PRPF19 gRNA#1
guPRPF19_r1	AAACGCCGAGCGATGCTAGCGTAGC	Cloning. uORF PRPF19 gRNA#1
guPRPF19_f2	CACCGAGCGCTACGCTAGCATCGCT	Cloning. uORF PRPF19 gRNA#2
guPRPF19_r2	AAACAGCGATGCTAGCGTAGCGCTC	Cloning. uORF PRPF19 gRNA#2
guSCAF11_f2	CACCGCCGCTGGCTCGGTCCGGAGG	Cloning. uORF SCAF11 gRNA#2
guSCAF11_r2	AAACCCTCCGGACCGAGCCAGCGGC	Cloning. uORF SCAF11 gRNA#2
guSCAF11_f4	CACCGGGACACTGACTCCGCTGGCT	Cloning. uORF SCAF11 gRNA#4
guSCAF11_r4	AAACAGCCAGCGGAGTCAGTGTCCC	Cloning. uORF SCAF11 gRNA#4
guGSK3B_f1	CACCGCGGAGTCGCGAGTCAGTCAG	Cloning. uORF GSK3B gRNA#1
guGSK3B_r1	AAACCTGACTGACTCGCGACTCCGC	Cloning. uORF GSK3B gRNA#1
guGSK3B_f2	CACCGAGTCGCGAGTCAGTCAGAGG	Cloning. uORF GSK3B gRNA#2
guGSK3B_r2	AAACCCTCTGACTGACTCGCGACTC	Cloning. uORF GSK3B gRNA#2
guYIF1A_f1	CACCGCTCGGTCGGTACCCTGGGCG	Cloning. uORF YIF1A gRNA#1
guYIF1A_r1	AAACCGCCCAGGGTACCGACCGAGC	Cloning. uORF YIF1A gRNA#1
guYIF1A_f2	CACCGCGCGCCCAGGGTACCGACCG	Cloning. uORF YIF1A gRNA#2
guYIF1A_r2	AAACCGGTCGGTACCCTGGGCGCGC	Cloning. uORF YIF1A gRNA#2
guHENMT1_f1	CACCGACGGAGCTCGGCGCACCATG	Cloning. uORF HENMT1 gRNA#1
guHENMT1_r1	AAACCATGGTGCGCCGAGCTCCGTC	Cloning. uORF HENMT1 gRNA#1
guHENMT1_f4	CACCGACCTCGTGCGCTCTCACGGT	Cloning. uORF HENMT1 gRNA#4
guHENMT1_r4	AAACACCGTGAGAGCGCACGAGGTC	Cloning. uORF HENMT1 gRNA#4
guRPL9_f4	CACCGTATGGCGCTTGCCGAGCTGG	Cloning. uORF RPL9 gRNA#4
guRPL9_r4	AAACCCAGCTCGGCAAGCGCCATAC	Cloning. uORF RPL9 gRNA#4
guRPL9_f5	CACCGTGCGGCGCGGCTCCCACTCT	Cloning. uORF RPL9 gRNA#5
guRPL9_r5	AAACAGAGTGGGAGCCGCGCCGCAC	Cloning. uORF RPL9 gRNA#5
guMZF1_f2	CACCGGATCATTGCGACCACCGCTA	Cloning. uORF MZF1 gRNA#2
guMZF1_r2	AAACTAGCGGTGGTCGCAATGATCC	Cloning. uORF MZF1 gRNA#2
guMZF1_f3	CACCGCGACGCACGGATTCGAGGCG	Cloning. uORF MZF1 gRNA#3
guMZF1_r3	AAACCGCCTCGAATCCGTGCGTCGC	Cloning. uORF MZF1 gRNA#3
guPEX26_f2	CACCGGGCTCCGGGATATCCCGAGT	Cloning. uORF PEX26 gRNA#2
guPEX26_r2	AAACACTCGGGATATCCCGGAGCCC	Cloning. uORF PEX26 gRNA#2
guPEX26_f4	CACCGCGGAGTGACCGCCTCCCCAG	Cloning. uORF PEX26 gRNA#4
guPEX26_r4	AAACCTGGGGAGGCGGTCACTCCGC	Cloning. uORF PEX26 gRNA#4
guSLC25A39_f1	CACCGAGGCTGGTGCTCGTGCGGCG	Cloning. uORF SLC25A39 gRNA#1
guSLC25A39_r1	AAACCGCCGCACGAGCACCAGCCTC	Cloning. uORF SLC25A39 gRNA#1
guSLC25A39_f2	CACCGGCTCTAGGCTGGTGCTCGTG	Cloning. uORF SLC25A39 gRNA#2
guSLC25A39_r2	AAACCACGAGCACCAGCCTAGAGCC	Cloning. uORF SLC25A39 gRNA#2
guPITPNM1_f3	CACCGCCGGCCACCGCTGGAACCCG	Cloning. uORF PITPNM1 gRNA#3
guPITPNM1_r3	AAACCGGGTTCCAGCGGTGGCCGGC	Cloning. uORF PITPNM1 gRNA#3
guPITPNM1_f4	CACCGCATGGGCCGGCACTGCGCCT	Cloning. uORF PITPNM1 gRNA#4
guPITPNM1_r4	AAACAGGCGCAGTGCCGGCCCATGC	Cloning. uORF PITPNM1 gRNA#4
guKIAA1462_f1	CACCGCTTCAGCAAAGCTCAACCAC	Cloning. uORF KIAA1462 gRNA#1
guKIAA1462_r1	AAACGTGGTTGAGCTTTGCTGAAGC	Cloning. uORF KIAA1462 gRNA#1
guKIAA1462_f2	CACCGCTCAACCACTGGAACCATGG	Cloning. uORF KIAA1462 gRNA#2
guKIAA1462_r2	AAACCCATGGTTCCAGTGGTTGAGC	Cloning. uORF KIAA1462 gRNA#2
guSLC35A5_f3	CACCGTCCCAATCCGGACGTAATCG	Cloning. uORF SLC35A5 gRNA#3
guSLC35A5_r3	AAACCGATTACGTCCGGATTGGGAC	Cloning. uORF SLC35A5 gRNA#3
guSLC35A5_f5	CACCGTAGCCTTTAGGGTCCATACG	Cloning. uORF SLC35A5 gRNA#5
guSLC35A5_r5	AAACCGTATGGACCCTAAAGGCTAC	Cloning. uORF SLC35A5 gRNA#5
gNTcontrol_f1	CACCGCGCGACGACTCAACCTAGTC	Cloning. Non-targeting gRNA#1
gNTcontrol_r1	AAACGACTAGGTTGAGTCGTCGCGC	Cloning. Non-targeting gRNA#1
gNTcontrol_f2	CACCGACGCCTCCTCAAATTAGCTC	Cloning. Non-targeting gRNA#2
gNTcontrol_r2	AAACGAGCTAATTTGAGGAGGCGTC	Cloning. Non-targeting gRNA#2
gNTcontrol_f3	CACCGTAAGGCGACCTGCGCTTGTG	Cloning. Non-targeting gRNA#3
gNTcontrol_r3	AAACCACAAGCGCAGGTCGCCTTAC	Cloning. Non-targeting gRNA#3
gPCNA_f1	CACCGATACGTGCAAATTCACCAGA	Cloning. Positive control PCNA gRNA#1
gPCNA_r1	AAACTCTGGTGAATTTGCACGTATC	Cloning. Positive control PCNA gRNA#1
gPCNA_f2	CACCGTGGCCAGGTTGCGGTCGCAG	Cloning. Positive control PCNA gRNA#2
gPCNA_r2	AAACCTGCGACCGCAACCTGGCCAC	Cloning. Positive control PCNA gRNA#2
guTTLL4b_f1	CACCGCCACGCGTGACAAGCGCACT	Cloning. Non-essential uORF#2 TTLL4 gRNA#1
guTTLL4b_r1	AAACAGTGCGCTTGTCACGCGTGGC	Cloning. Non-essential uORF#2 TTLL4 gRNA#1
guTTLL4b_f2	CACCGCGTGGCGGTGCGTGGTTGCT	Cloning. Non-essential uORF#2 TTLL4 gRNA#2
guTTLL4b_r2	AAACAGCAACCACGCACCGCCACGC	Cloning. Non-essential uORF#2 TTLL4 gRNA#2
guTRMT2B_f1	CACCGTGTCCCGCCGCGCTTGCCAA	Cloning. Non-essential uORF TRMT2B gRNA#1
guTRMT2B_r1	AAACTTGGCAAGCGCGGCGGGACAC	Cloning. Non-essential uORF TRMT2B gRNA#1
guTRMT2B_f2	CACCGTTGGCAAGCGCGGCGGGACA	Cloning. Non-essential uORF TRMT2B gRNA#2
guTRMT2B_r2	AAACTGTCCCGCCGCGCTTGCCAAC	Cloning. Non-essential uORF TRMT2B gRNA#2
guDUSP4b_f2	CACCGCCTCGCGGTCACATAGCAGT	Cloning. Non-essential uORF#2 DUSP4 gRNA#2
guDUSP4b_r2	AAACACTGCTATGTGACCGCGAGGC	Cloning. Non-essential uORF#2 DUSP4 gRNA#2
guDUSP4b_f3	CACCGCATAGCAGTCGGAGCGGCCT	Cloning. Non-essential uORF#2 DUSP4 gRNA#3
guDUSP4b_r3	AAACAGGCCGCTCCGACTGCTATGC	Cloning. Non-essential uORF#2 DUSP4 gRNA#3
guASNSD1_f1	CACCGTGTGGGGTCGAATTGTCGGT	Cloning. uORF ASNSD1 gRNA#1
guASNSD1_r1	AAACACCGACAATTCGACCCCACAC	Cloning. uORF ASNSD1 gRNA#1
guASNSD1_f4	CACCGCAATTCGACCCCACACAAGG	Cloning. uORF ASNSD1 gRNA#4
guASNSD1_r4	AAACCCTTGTGTGGGGTCGAATTGC	Cloning. uORF ASNSD1 gRNA#4
gASNSD1_f1	CACCGAGTCTGCTGAAATTTGACTC	Cloning. CDS ASNSD1 gRNA#1
gASNSD1_r1	AAACGAGTCAAATTTCAGCAGACTC	Cloning. CDS ASNSD1 gRNA#1
gASNSD1_f3	CACCGCATCTGGATTGGCAAATCAG	Cloning. CDS ASNSD1 gRNA#3
gASNSD1_r3	AAACCTGATTTGCCAATCCAGATGC	Cloning. CDS ASNSD1 gRNA#3
guTRAM1_f1	CACCGCCCCGCTGCAGCCGCTCGCT	Cloning. uORF TRAM1 gRNA#1
guTRAM1_r1	AAACAGCGAGCGGCTGCAGCGGGGC	Cloning. uORF TRAM1 gRNA#1
guTRAM1_f2	CACCGCCCGCTGCAGCCGCTCGCTG	Cloning. uORF TRAM1 gRNA#2
guTRAM1_r2	AAACCAGCGAGCGGCTGCAGCGGGC	Cloning. uORF TRAM1 gRNA#2
gTRAM1_f1	CACCGAAAGGTAAGCTCCAGCAATG	Cloning. CDS exon 7 TRAM1 gRNA
gTRAM1_r1	AAACCATTGCTGGAGCTTACCTTTC	Cloning. CDS exon 7 TRAM1 gRNA
gTRAM1_f2	CACCGACTTACGTCATCAGGTTATG	Cloning. CDS exon 5 TRAM1 gRNA
gTRAM1_r2	AAACCATAACCTGATGACGTAAGTC	Cloning. CDS exon 5 TRAM1 gRNA
gTRAM1_f3	CACCGCGGTCCCCAGGTGGCGCTGT	Cloning. Promoter TRAM1 gRNA#1
gTRAM1_r3	AAACACAGCGCCACCTGGGGACCGC	Cloning. Promoter TRAM1 gRNA#1
gTRAM1_f4	CACCGGACGACGCTCCCTGGTGCCG	Cloning. Promoter TRAM1 gRNA#2
gTRAM1_r4	AAACCGGCACCAGGGAGCGTCGTCC	Cloning. Promoter TRAM1 gRNA#2
gTRAM1_f5	CACCGGCGCATGCTCGCCCCCGCTG	Cloning. Upstream uORF TRAM1 gRNA#1
gTRAM1_r5	AAACCAGCGGGGGCGAGCATGCGCC	Cloning. Upstream uORF TRAM1 gRNA#1
gTRAM1_f6	CACCGACAGCCAGTACGCAGCCGCC	Cloning. Upstream uORF TRAM1 gRNA#2
gTRAM1_r6	AAACGGCGGCTGCGTACTGGCTGTC	Cloning. Upstream uORF TRAM1 gRNA#2
gTRAM1_f7	CACCGAGCTGGGAAGAGCAGAACCG	Cloning. Downstream uORF TRAM1 gRNA#1
gTRAM1_r7	AAACCGGTTCTGCTCTTCCCAGCTC	Cloning. Downstream uORF TRAM1 gRNA#1
gTRAM1_f8	CACCGCGCCTGCAGGTGCTCCGCCC	Cloning. Downstream uORF TRAM1 gRNA#2
gTRAM1_r8	AAACGGGCGGAGCACCTGCAGGCGC	Cloning. Downstream uORF TRAM1 gRNA#2
gTRAM1_f9	CACCGAATTCGTGGCTCAGCACTGG	Cloning. CDS exon 1 TRAM1 gRNA#1
gTRAM1_r9	AAACCCAGTGCTGAGCCACGAATTC	Cloning. CDS exon 1 TRAM1 gRNA#1
gTRAM1_f10	CACCGCAGGAAGACCATCGCCACAC	Cloning. CDS exon 1 TRAM1 gRNA#2
gTRAM1_r10	AAACGTGTGGCGATGGTCTTCCTGC	Cloning. CDS exon 1 TRAM1 gRNA#2
SLC25A39_UTR_f	GAACCTCGTCTCTAGGTGGCGTCGGCCTAGGTG	PCR for cloning 5' end of MANE isoform of SLC25A39
SLC25A39_UTR_r	TCAATGCGTCTCACTCCAACCTTCACCACGTCCAG	PCR for cloning 5' end of MANE isoform of SLC25A39
YIF1A_UTR_f	GAACCTCGTCTCTAGGTGACGCCACGGACATGG	PCR for cloning 5' end of MANE isoform of YIF1A
YIF1A_UTR_r	TCAATGCGTCTCACTCCGTCATCGAAGAGGGGAGG	PCR for cloning 5' end of MANE isoform of YIF1A
SLC_frsh1_f	GCCGACGAGCACCAGCCTAGAGCCAGGAC	Overlap extension PCR for cloning -1 frameshift of SLC25A39
SLC_frsh1_r	TCTAGGCTGGTGCTCGTCGGCGCGGCGCCC	Overlap extension PCR for cloning -1 frameshift of SLC25A39
SLC_frsh2_f	CCGACACGAGCACCAGCCTAGAGCCAGGAC	Overlap extension PCR for cloning +1 frameshift of SLC25A39
SLC_frsh2_r	TCTAGGCTGGTGCTCGTGTCGGCGCGGCGCCC	Overlap extension PCR for cloning +1 frameshift of SLC25A39
YIF_frsh1_r	GAGGCAGCTGCTCCCGCCCAGGGTACCGA	Overlap extension PCR for cloning -1 frameshift of YIF1A
YIF_frsh1_f	TCGGTACCCTGGGCGGGAGCAGCTGCCTC	Overlap extension PCR for cloning -1 frameshift of YIF1A
Fluc-v2-f	AGACGAGTTGGCACGTCTCAGGAGAAGACGCCAAAAACATAAAG	PCR of vector backbone for cloning pGL3-EFS-Rluc-v2 luciferase reporter
Fluc-v2-r	TAAGAGCTCGGTACCTATCGATAGAGAAATGTTCTGGCAC	PCR of vector backbone for cloning pGL3-EFS-Rluc-v2 luciferase reporter
EFS_fw	AACATTTCTCTATCGATAGGTACCGAGCTCTTAGGGCAGAGCGCACATCG	PCR of EF-1α core promoter for cloning pGL3-EFS-Rluc-v2 luciferase reporter
EFS_rev	TTCTCCTGAGACGTGCCAACTCGTCTCGACCTAACCGGTCCTGTGTTCTG	PCR of EF-1α core promoter for cloning pGL3-EFS-Rluc-v2 luciferase reporter
